# Strain-level translocation and enrichment mechanisms of oral bacteria in the lower gastrointestinal tract of stunted children

**DOI:** 10.1101/2025.11.11.687814

**Authors:** Simon Yersin, Jean-Chrysostome Gody, Florent Mazel, Edgar Djimbele, Synthia Nazita Nigateloum, Bolmbaye Privat Gondje, Sonia Sandrine Vondo, Kaleb Kandou, Aline Raub, Youzheng Teo, Serge Ghislain Djorie, Nathalie Kapel, Philippe J. Sansonetti, Pascale Vonaesch, the Afribiota Investigators

**Author notes:** Corresponding author: Pascale Vonaesch. See in Appendix A (the Afribiota Investigators).

## Abstract

Emerging evidence suggests that ectopic colonization of oral bacteria in the lower digestive tract may exacerbate gastrointestinal disorders. Nevertheless, it remains unclear whether bacteria of oral origin are continuously translocating from the oral cavity to the lower gastrointestinal tract or are locally adapted and persist in their respective niches. We investigated strain translocation dynamics in 44 healthy and stunted children from Bangui, Central African Republic. Using cross-sectional shotgun metagenomic sequencing of saliva, gastric, duodenal and fecal samples, and isolation and whole genome sequencing of 87 *Streptococcus salivarius* isolates, we showed translocation of members of the genera *Streptococcus*, *Veillonella*, *Rothia* and *Haemophilus*. Fecal isolates were more closely related to oral isolates from the same individuals than those from other individuals. Additionally, saliva showed higher *S. salivarius* nucleotide diversity compared to other compartments, suggesting a source-sink dynamic in which *S. salivarius* populations are continuously seeded from the oral cavity without durably establishing in the lower gastrointestinal tract. Last, we showed that overrepresentation of oral bacteria in the duodenum of stunted children is due to increased biomass, while in the colon it is linked to depletion of overall biomass, including in butyrate-producing strains. Our study quantifies mechanisms of oral-to-gut translocation and enrichment of oral taxa, providing key insights into microbiota disruption in stunted children.
