## Supplementary table 1 for "Strain-level translocation and enrichment mechanisms of oral bacteria in the lower gastrointestinal tract of stunted children"

### Sheet: Sheet1
SampleID	PatientID	Country	Sex	Age	ageunit	Delivery_mode	Body_site	height	weight	haz_cont	waz_cont	whz_cont	bmi_cont	whz	haz	stunted	stuntedandwasted	stuntedorwasted	Stunting_level	Stunting_status	AAT (mg/g)	Exudation_AAT	CALPROTECTINE (μg/g)	Gut_inflammation_Calpro	crp	Systemic_inflammation	Mannitol/Lactilol	Leaky_gut	Sequencing_Batch	Total	Retained	Removed	Retained%
AGN001FE	1429AGN001	Central African Republic	M	51.9	months	Vaginal	Feces	97.2	14.5	-1.92	-1.24	-0.09	0.05	poids normal	Normonutris	0	0	0	Mild_stunting	Non_stunted	0.131	No_exudation	283	Inflammation	152.88	Systemic_inflammation	20.51	No_leaky_gut	SY	39120864	22204266	16916598	56.76%
AGN001SA	1429AGN001	Central African Republic	M	51.9	months	Vaginal	Saliva	97.2	14.5	-1.92	-1.24	-0.09	0.05	poids normal	Normonutris	0	0	0	Mild_stunting	Non_stunted	0.131	No_exudation	283	Inflammation	152.88	Systemic_inflammation	20.51	No_leaky_gut	SY	42530421	13134091	29396330	30.88%
AGN002FE	1429AGN002	Central African Republic	F	50.6	months	Vaginal	Feces	103.5	15.8	-0.17	-0.33	-0.33	-0.36	poids normal	Normonutris	0	0	0	Normal_growth	Non_stunted	0.096	No_exudation	86	No_inflammation	19.98	Systemic_inflammation	59	Leaky_gut	SY	52636236	52612364	23872	99.95%
AGN002GA	1429AGN002	Central African Republic	F	50.6	months	Vaginal	Gastric	103.5	15.8	-0.17	-0.33	-0.33	-0.36	poids normal	Normonutris	0	0	0	Normal_growth	Non_stunted	0.096	No_exudation	86	No_inflammation	19.98	Systemic_inflammation	59	Leaky_gut	SY	55893822	1152816	54741006	2.06%
AGN002SA	1429AGN002	Central African Republic	F	50.6	months	Vaginal	Saliva	103.5	15.8	-0.17	-0.33	-0.33	-0.36	poids normal	Normonutris	0	0	0	Normal_growth	Non_stunted	0.096	No_exudation	86	No_inflammation	19.98	Systemic_inflammation	59	Leaky_gut	SY	53240631	28347091	24893540	53.24%
AGN003FE	1429AGN003	Central African Republic	F	43.9	months	Vaginal	Feces	97.8	14.5	-0.59	-0.41	-0.09	-0.1	poids normal	Normonutris	0	0	0	Normal_growth	Non_stunted	0.042	No_exudation	85	No_inflammation	0.01	No_inflammation	NI	Leaky_gut	SY	55954960	55920715	34245	99.94%
AGN003GA	1429AGN003	Central African Republic	F	43.9	months	Vaginal	Gastric	97.8	14.5	-0.59	-0.41	-0.09	-0.1	poids normal	Normonutris	0	0	0	Normal_growth	Non_stunted	0.042	No_exudation	85	No_inflammation	0.01	No_inflammation	NI	Leaky_gut	SY	41729141	3515237	38213904	8.42%
AGN003SA	1429AGN003	Central African Republic	F	43.9	months	Vaginal	Saliva	97.8	14.5	-0.59	-0.41	-0.09	-0.1	poids normal	Normonutris	0	0	0	Normal_growth	Non_stunted	0.042	No_exudation	85	No_inflammation	0.01	No_inflammation	NI	Leaky_gut	SY	67541091	49230558	18310533	72.89%
AGN004FE	1429AGN004	Central African Republic	F	42.1	months	Vaginal	Feces	92.4	11.5	-1.65	-2.07	-1.62	-1.51	poids normal	Normonutris	0	0	0	Mild_stunting	Non_stunted	0.083	No_exudation	15	No_inflammation	8.73	Systemic_inflammation	4.78	Leaky_gut	VH	107867286	107649156	218130	99.80%
AGN004GA	1429AGN004	Central African Republic	F	42.1	months	Vaginal	Gastric	92.4	11.5	-1.65	-2.07	-1.62	-1.51	poids normal	Normonutris	0	0	0	Mild_stunting	Non_stunted	0.083	No_exudation	15	No_inflammation	8.73	Systemic_inflammation	4.78	Leaky_gut	SY	59092881	6892483	52200398	11.66%
AGN004SA	1429AGN004	Central African Republic	F	42.1	months	Vaginal	Saliva	92.4	11.5	-1.65	-2.07	-1.62	-1.51	poids normal	Normonutris	0	0	0	Mild_stunting	Non_stunted	0.083	No_exudation	15	No_inflammation	8.73	Systemic_inflammation	4.78	Leaky_gut	SY	42669462	5711749	36957713	13.39%
AGN005FE	1429AGN005	Central African Republic	M	50.5	months	Vaginal	Feces	99.5	13.2	-1.22	-1.88	-1.78	-1.7	poids normal	Normonutris	0	0	0	Mild_stunting	Non_stunted	0.068	No_exudation	88	No_inflammation	35.77	Systemic_inflammation	NI	Leaky_gut	SY	41713759	41682495	31264	99.93%
AGN005SA	1429AGN005	Central African Republic	M	50.5	months	Vaginal	Saliva	99.5	13.2	-1.22	-1.88	-1.78	-1.7	poids normal	Normonutris	0	0	0	Mild_stunting	Non_stunted	0.068	No_exudation	88	No_inflammation	35.77	Systemic_inflammation	NI	Leaky_gut	SY	64621114	16083947	48537167	24.89%
AGN006FE	1429AGN006	Central African Republic	F	55.6	months	C-section	Feces	104	17.1	-0.66	-0.14	0.42	0.37	poids normal	Normonutris	0	0	0	Normal_growth	Non_stunted	0.15	No_exudation	293	Inflammation	74.71	Systemic_inflammation	3.54	Leaky_gut	VH	233311614	232903151	408463	99.82%
AGN006SA	1429AGN006	Central African Republic	F	55.6	months	C-section	Saliva	104	17.1	-0.66	-0.14	0.42	0.37	poids normal	Normonutris	0	0	0	Normal_growth	Non_stunted	0.15	No_exudation	293	Inflammation	74.71	Systemic_inflammation	3.54	Leaky_gut	SY	44389890	12596237	31793653	28.38%
AGN007FE	1429AGN007	Central African Republic	F	25.6	months	Vaginal	Feces	84	11.5	-0.94	-0.21	0.35	0.48	poids normal	Normonutris	0	0	0	Normal_growth	Non_stunted	0.121	No_exudation	85	No_inflammation	000.01	No_inflammation	6.41	Leaky_gut	SY	48301085	48297742	3343	99.99%
AGN007GA	1429AGN007	Central African Republic	F	25.6	months	Vaginal	Gastric	84	11.5	-0.94	-0.21	0.35	0.48	poids normal	Normonutris	0	0	0	Normal_growth	Non_stunted	0.121	No_exudation	85	No_inflammation	000.01	No_inflammation	6.41	Leaky_gut	SY	48130575	4712221	43418354	9.79%
AGN008FE	1429AGN008	Central African Republic	F	41.3	months	Vaginal	Feces	97.4	14.5	-0.3	-0.18	-0.01	-0.03	poids normal	Normonutris	0	0	0	Normal_growth	Non_stunted	0.035	No_exudation	15	No_inflammation	0.01	No_inflammation	NI	Leaky_gut	SY	43779728	43765462	14266	99.97%
AGN008GA	1429AGN008	Central African Republic	F	41.3	months	Vaginal	Gastric	97.4	14.5	-0.3	-0.18	-0.01	-0.03	poids normal	Normonutris	0	0	0	Normal_growth	Non_stunted	0.035	No_exudation	15	No_inflammation	0.01	No_inflammation	NI	Leaky_gut	SY	50735889	4749673	45986216	9.36%
AGN008SA	1429AGN008	Central African Republic	F	41.3	months	Vaginal	Saliva	97.4	14.5	-0.3	-0.18	-0.01	-0.03	poids normal	Normonutris	0	0	0	Normal_growth	Non_stunted	0.035	No_exudation	15	No_inflammation	0.01	No_inflammation	NI	Leaky_gut	SY	43651087	22908713	20742374	52.48%
AGN009FE	1429AGN009	Central African Republic	M	52.6	months	Vaginal	Feces	107.5	17.7	0.37	0.26	0.03	0.04	poids normal	Normonutris	0	0	0	Normal_growth	Non_stunted	0.05	No_exudation	15	No_inflammation	000.01	No_inflammation	4.85	Leaky_gut	VH	130838622	130832177	6445	100.00%
AGN009GA	1429AGN009	Central African Republic	M	52.6	months	Vaginal	Gastric	107.5	17.7	0.37	0.26	0.03	0.04	poids normal	Normonutris	0	0	0	Normal_growth	Non_stunted	0.05	No_exudation	15	No_inflammation	000.01	No_inflammation	4.85	Leaky_gut	SY	55592273	4132198	51460075	7.43%
AGN009SA	1429AGN009	Central African Republic	M	52.6	months	Vaginal	Saliva	107.5	17.7	0.37	0.26	0.03	0.04	poids normal	Normonutris	0	0	0	Normal_growth	Non_stunted	0.05	No_exudation	15	No_inflammation	000.01	No_inflammation	4.85	Leaky_gut	SY	50661482	13635273	37026209	26.91%
AGN010FE	1429AGN010	Central African Republic	M	51.3	months	Vaginal	Feces	101	15.2	-0.96	-0.82	-0.35	-0.31	poids normal	Normonutris	0	0	0	Normal_growth	Non_stunted	0.033	No_exudation	104	Inflammation	002.08	No_inflammation	8.06	Leaky_gut	SY	50342942	50062771	280171	99.44%
AGN010GA	1429AGN010	Central African Republic	M	51.3	months	Vaginal	Gastric	101	15.2	-0.96	-0.82	-0.35	-0.31	poids normal	Normonutris	0	0	0	Normal_growth	Non_stunted	0.033	No_exudation	104	Inflammation	002.08	No_inflammation	8.06	Leaky_gut	SY	44923207	5571987	39351220	12.40%
AGN010SA	1429AGN010	Central African Republic	M	51.3	months	Vaginal	Saliva	101	15.2	-0.96	-0.82	-0.35	-0.31	poids normal	Normonutris	0	0	0	Normal_growth	Non_stunted	0.033	No_exudation	104	Inflammation	002.08	No_inflammation	8.06	Leaky_gut	SY	45985960	30335913	15650047	65.97%
AGN011FE	1429AGN011	Central African Republic	M	50.3	months	Vaginal	Feces	102	15.8	-0.61	-0.45	-0.1	-0.09	poids normal	Normonutris	0	0	0	Normal_growth	Non_stunted	0.07	No_exudation	183	Inflammation	003.14	No_inflammation	5.99	Leaky_gut	SY	47630364	47620768	9596	99.98%
AGN011GA	1429AGN011	Central African Republic	M	50.3	months	Vaginal	Gastric	102	15.8	-0.61	-0.45	-0.1	-0.09	poids normal	Normonutris	0	0	0	Normal_growth	Non_stunted	0.07	No_exudation	183	Inflammation	003.14	No_inflammation	5.99	Leaky_gut	SY	44851690	2562694	42288996	5.71%
AGN011SA	1429AGN011	Central African Republic	M	50.3	months	Vaginal	Saliva	102	15.8	-0.61	-0.45	-0.1	-0.09	poids normal	Normonutris	0	0	0	Normal_growth	Non_stunted	0.07	No_exudation	183	Inflammation	003.14	No_inflammation	5.99	Leaky_gut	SY	72968722	54564739	18403983	74.78%
AGN012FE	1429AGN012	Central African Republic	F	30.5	months	Vaginal	Feces	88.5	11.7	-0.72	-0.72	-0.54	-0.45	poids normal	Normonutris	0	0	0	Normal_growth	Non_stunted	0.075	No_exudation	36	No_inflammation	000.01	No_inflammation	3.53	Leaky_gut	SY	49906857	49900248	6609	99.99%
AGN012GA	1429AGN012	Central African Republic	F	30.5	months	Vaginal	Gastric	88.5	11.7	-0.72	-0.72	-0.54	-0.45	poids normal	Normonutris	0	0	0	Normal_growth	Non_stunted	0.075	No_exudation	36	No_inflammation	000.01	No_inflammation	3.53	Leaky_gut	SY	50323898	7102839	43221059	14.11%
AGN013FE	1429AGN013	Central African Republic	F	60.1	months	Vaginal	Feces	103	15.3	-1.36	-1.22	-0.58	-0.6	poids normal	Normonutris	0	0	0	Mild_stunting	Non_stunted	0.098	No_exudation	51	Inflammation	000.1	No_inflammation	NI	Leaky_gut	VH	104209556	104187102	22454	99.98%
AGN013SA	1429AGN013	Central African Republic	F	60.1	months	Vaginal	Saliva	103	15.3	-1.36	-1.22	-0.58	-0.6	poids normal	Normonutris	0	0	0	Mild_stunting	Non_stunted	0.098	No_exudation	51	Inflammation	000.1	No_inflammation	NI	Leaky_gut	SY	50029597	32443858	17585739	64.85%
AGN014FE	1429AGN014	Central African Republic	F	33.7	months	Vaginal	Feces	86.4	10.6	-1.9	-1.92	-1.18	-1.01	poids normal	Normonutris	0	0	0	Mild_stunting	Non_stunted	0.133	No_exudation	93	No_inflammation	000.1	No_inflammation	8.47	Leaky_gut	VH	100755388	100706466	48922	99.95%
AGN014GA	1429AGN014	Central African Republic	F	33.7	months	Vaginal	Gastric	86.4	10.6	-1.9	-1.92	-1.18	-1.01	poids normal	Normonutris	0	0	0	Mild_stunting	Non_stunted	0.133	No_exudation	93	No_inflammation	000.1	No_inflammation	8.47	Leaky_gut	SY	48361513	2365386	45996127	4.89%
AGN015FE	1429AGN015	Central African Republic	F	36.9	months	Vaginal	Feces	87.8	11.8	-2.04	-1.36	-0.28	-0.06	poids normal	Moderately chronic malnutris	1	0	1	Moderate_stunting	Stunted	0.041	No_exudation	65	No_inflammation	005.40	No_inflammation	10.88	No_leaky_gut	VH	101862851	101798068	64783	99.94%
AGN015GA	1429AGN015	Central African Republic	F	36.9	months	Vaginal	Gastric	87.8	11.8	-2.04	-1.36	-0.28	-0.06	poids normal	Moderately chronic malnutris	1	0	1	Moderate_stunting	Stunted	0.041	No_exudation	65	No_inflammation	005.40	No_inflammation	10.88	No_leaky_gut	SY	67196140	2930193	64265947	4.36%
AGN015SA	1429AGN015	Central African Republic	F	36.9	months	Vaginal	Saliva	87.8	11.8	-2.04	-1.36	-0.28	-0.06	poids normal	Moderately chronic malnutris	1	0	1	Moderate_stunting	Stunted	0.041	No_exudation	65	No_inflammation	005.40	No_inflammation	10.88	No_leaky_gut	SY	61033736	37563730	23470006	61.55%
AGN018FE	1429AGN018	Central African Republic	M	39.7	months	Vaginal	Feces	97.5	14.3	-0.24	-0.37	-0.33	-0.37	poids normal	Normonutris	0	0	0	Normal_growth	Non_stunted	0.051	No_exudation	50	No_inflammation	000.1	No_inflammation	5.97	Leaky_gut	VH	116392868	116368033	24835	99.98%
AGN018GA	1429AGN018	Central African Republic	M	39.7	months	Vaginal	Gastric	97.5	14.3	-0.24	-0.37	-0.33	-0.37	poids normal	Normonutris	0	0	0	Normal_growth	Non_stunted	0.051	No_exudation	50	No_inflammation	000.1	No_inflammation	5.97	Leaky_gut	SY	56137017	1958226	54178791	3.49%
AGN018SA	1429AGN018	Central African Republic	M	39.7	months	Vaginal	Saliva	97.5	14.3	-0.24	-0.37	-0.33	-0.37	poids normal	Normonutris	0	0	0	Normal_growth	Non_stunted	0.051	No_exudation	50	No_inflammation	000.1	No_inflammation	5.97	Leaky_gut	SY	53676548	11834130	41842418	22.05%
AGN019FE	1429AGN019	Central African Republic	M	40.8	months	Vaginal	Feces	91.1	13.5	-2.05	-0.94	0.33	0.62	poids normal	Moderately chronic malnutris	1	0	1	Moderate_stunting	Stunted	0.076	No_exudation	34	No_inflammation	000.01	No_inflammation	2.99	No_leaky_gut	VH	104656883	104543906	112977	99.89%
AGN019GA	1429AGN019	Central African Republic	M	40.8	months	Vaginal	Gastric	91.1	13.5	-2.05	-0.94	0.33	0.62	poids normal	Moderately chronic malnutris	1	0	1	Moderate_stunting	Stunted	0.076	No_exudation	34	No_inflammation	000.01	No_inflammation	2.99	No_leaky_gut	SY	47301416	14327216	32974200	30.29%
AGN019SA	1429AGN019	Central African Republic	M	40.8	months	Vaginal	Saliva	91.1	13.5	-2.05	-0.94	0.33	0.62	poids normal	Moderately chronic malnutris	1	0	1	Moderate_stunting	Stunted	0.076	No_exudation	34	No_inflammation	000.01	No_inflammation	2.99	No_leaky_gut	SY	53154118	22471785	30682333	42.28%
AGN020FE	1429AGN020	Central African Republic	F	27.7	months	Vaginal	Feces	90.1	13.5	0.36	0.77	0.7	0.75	poids normal	Normonutris	0	0	0	Normal_growth	Non_stunted	0.173	Exudation	180	Inflammation	001.52	No_inflammation	3.76	Leaky_gut	SY	39312444	39266345	46099	99.88%
AGN020SA	1429AGN020	Central African Republic	F	27.7	months	Vaginal	Saliva	90.1	13.5	0.36	0.77	0.7	0.75	poids normal	Normonutris	0	0	0	Normal_growth	Non_stunted	0.173	Exudation	180	Inflammation	001.52	No_inflammation	3.76	Leaky_gut	SY	55442300	16338628	39103672	29.47%
AGN021FE	1429AGN021	Central African Republic	M	34.4	months	Vaginal	Feces	90.7	13.7	-1.19	-0.22	0.6	0.78	poids normal	Normonutris	0	0	0	Mild_stunting	Non_stunted	0.037	No_exudation	15	No_inflammation	000.1	No_inflammation	5.59	Leaky_gut	VH	118428108	118383811	44297	99.96%
AGN021SA	1429AGN021	Central African Republic	M	34.4	months	Vaginal	Saliva	90.7	13.7	-1.19	-0.22	0.6	0.78	poids normal	Normonutris	0	0	0	Mild_stunting	Non_stunted	0.037	No_exudation	15	No_inflammation	000.1	No_inflammation	5.59	Leaky_gut	SY	54269802	27102736	27167066	49.94%
AGN022FE	1429AGN022	Central African Republic	F	51	months	Vaginal	Feces	99.5	14.3	-1.12	-1.09	-0.59	-0.59	poids normal	Normonutris	0	0	0	Mild_stunting	Non_stunted	0.012	No_exudation	15	No_inflammation	000.60	No_inflammation	NI	Leaky_gut	SY	42567888	42550853	17035	99.96%
AGN022GA	1429AGN022	Central African Republic	F	51	months	Vaginal	Gastric	99.5	14.3	-1.12	-1.09	-0.59	-0.59	poids normal	Normonutris	0	0	0	Mild_stunting	Non_stunted	0.012	No_exudation	15	No_inflammation	000.60	No_inflammation	NI	Leaky_gut	SY	43529043	6557885	36971158	15.07%
AGN022SA	1429AGN022	Central African Republic	F	51	months	Vaginal	Saliva	99.5	14.3	-1.12	-1.09	-0.59	-0.59	poids normal	Normonutris	0	0	0	Mild_stunting	Non_stunted	0.012	No_exudation	15	No_inflammation	000.60	No_inflammation	NI	Leaky_gut	SY	59833910	44139102	15694808	73.77%
AGN023FE	1429AGN023	Central African Republic	F	36.4	months	Vaginal	Feces	89	12.1	-1.65	-1.11	-0.27	-0.09	poids normal	Normonutris	0	0	0	Mild_stunting	Non_stunted	0.085	No_exudation	59	No_inflammation	000.1	No_inflammation			SY	39489676	39476941	12735	99.97%
AGN023SA	1429AGN023	Central African Republic	F	36.4	months	Vaginal	Saliva	89	12.1	-1.65	-1.11	-0.27	-0.09	poids normal	Normonutris	0	0	0	Mild_stunting	Non_stunted	0.085	No_exudation	59	No_inflammation	000.1	No_inflammation			SY	39716603	18161953	21554650	45.73%
AGN025FE	1429AGN025	Central African Republic	F	31	months	Vaginal	Feces	84.7	10.3	-1.89	-1.85	-1.08	-0.93	poids normal	Normonutris	0	0	0	Mild_stunting	Non_stunted	0.012	No_exudation	15	No_inflammation	000.59	No_inflammation	NI	Leaky_gut	SY	41540163	41527450	12713	99.97%
AGN025SA	1429AGN025	Central African Republic	F	31	months	Vaginal	Saliva	84.7	10.3	-1.89	-1.85	-1.08	-0.93	poids normal	Normonutris	0	0	0	Mild_stunting	Non_stunted	0.012	No_exudation	15	No_inflammation	000.59	No_inflammation	NI	Leaky_gut	SY	55224326	12285417	42938909	22.25%
AGN026FE	1429AGN026	Central African Republic	M	32.8	months	Vaginal	Feces	89	13.1	-1.39	-0.43	0.43	0.65	poids normal	Normonutris	0	0	0	Mild_stunting	Non_stunted	0.085	No_exudation	26	No_inflammation	154.22	Systemic_inflammation	4.56	Leaky_gut	VH	101142583	101098127	44456	99.96%
AGN026SA	1429AGN026	Central African Republic	M	32.8	months	Vaginal	Saliva	89	13.1	-1.39	-0.43	0.43	0.65	poids normal	Normonutris	0	0	0	Mild_stunting	Non_stunted	0.085	No_exudation	26	No_inflammation	154.22	Systemic_inflammation	4.56	Leaky_gut	SY	48980384	20399194	28581190	41.65%
AGN027FE	1429AGN027	Central African Republic	F	25.8	months	Vaginal	Feces	82.6	10.1	-1.41	-1.32	-0.77	-0.66	poids normal	Normonutris	0	0	0	Mild_stunting	Non_stunted	0.285	Exudation	68	No_inflammation	000.01	No_inflammation	24.15	No_leaky_gut	SY	47091273	47076260	15013	99.97%
AGN027GA	1429AGN027	Central African Republic	F	25.8	months	Vaginal	Gastric	82.6	10.1	-1.41	-1.32	-0.77	-0.66	poids normal	Normonutris	0	0	0	Mild_stunting	Non_stunted	0.285	Exudation	68	No_inflammation	000.01	No_inflammation	24.15	No_leaky_gut	SY	47361865	4208933	43152932	8.89%
AGN027SA	1429AGN027	Central African Republic	F	25.8	months	Vaginal	Saliva	82.6	10.1	-1.41	-1.32	-0.77	-0.66	poids normal	Normonutris	0	0	0	Mild_stunting	Non_stunted	0.285	Exudation	68	No_inflammation	000.01	No_inflammation	24.15	No_leaky_gut	SY	44509669	22116535	22393134	49.69%
AGN028FE	1429AGN028	Central African Republic	F	26.9	months	Vaginal	Feces	81	10.4	-2.13	-1.23	-0.05	0.18	poids normal	Moderately chronic malnutris	1	0	1	Moderate_stunting	Stunted	0.131	No_exudation	26	No_inflammation	019.10	No_inflammation	10.56	No_leaky_gut	SY	43331423	43325861	5562	99.99%
AGN028GA	1429AGN028	Central African Republic	F	26.9	months	Vaginal	Gastric	81	10.4	-2.13	-1.23	-0.05	0.18	poids normal	Moderately chronic malnutris	1	0	1	Moderate_stunting	Stunted	0.131	No_exudation	26	No_inflammation	019.10	No_inflammation	10.56	No_leaky_gut	SY	51497981	4288501	47209480	8.33%
AGN028SA	1429AGN028	Central African Republic	F	26.9	months	Vaginal	Saliva	81	10.4	-2.13	-1.23	-0.05	0.18	poids normal	Moderately chronic malnutris	1	0	1	Moderate_stunting	Stunted	0.131	No_exudation	26	No_inflammation	019.10	No_inflammation	10.56	No_leaky_gut	SY	59979209	28249420	31729789	47.10%
AGN029FE	1429AGN029	Central African Republic	F	27.6	months	Vaginal	Feces	84	11.2	-1.4	-0.71	0.05	0.21	poids normal	Normonutris	0	0	0	Mild_stunting	Non_stunted	0.045	No_exudation	107	No_inflammation		No_inflammation	8.42	Leaky_gut	SY	48425988	48261416	164572	99.66%
AGN029GA	1429AGN029	Central African Republic	F	27.6	months	Vaginal	Gastric	84	11.2	-1.4	-0.71	0.05	0.21	poids normal	Normonutris	0	0	0	Mild_stunting	Non_stunted	0.045	No_exudation	107	No_inflammation		No_inflammation	8.42	Leaky_gut	SY	79692602	4006126	75686476	5.03%
AGN030FE	1429AGN030	Central African Republic	M	26	months	Vaginal	Feces	83.5	12.3	-1.67	-0.17	1.01	1.26	poids normal	Normonutris	0	0	0	Mild_stunting	Non_stunted	0.137	No_exudation	139	No_inflammation	000.26	No_inflammation	4.47	Leaky_gut	SY	37562298	37546896	15402	99.96%
AGN030SA	1429AGN030	Central African Republic	M	26	months	Vaginal	Saliva	83.5	12.3	-1.67	-0.17	1.01	1.26	poids normal	Normonutris	0	0	0	Mild_stunting	Non_stunted	0.137	No_exudation	139	No_inflammation	000.26	No_inflammation	4.47	Leaky_gut	SY	59184766	48408695	10776071	81.79%
AGN031DU	1429AGN031	Central African Republic	M	38	months	Vaginal	Duodenum	89	12.6	-2.21	-1.26	-0.05	0.29	poids normal	Moderately chronic malnutris	1	0	1	Moderate_stunting	Stunted	0.067	No_exudation	64	No_inflammation	001.08	No_inflammation	3.02	No_leaky_gut	SY	44614180	825372	43788808	1.85%
AGN031FE	1429AGN031	Central African Republic	M	38	months	Vaginal	Feces	89	12.6	-2.21	-1.26	-0.05	0.29	poids normal	Moderately chronic malnutris	1	0	1	Moderate_stunting	Stunted	0.067	No_exudation	64	No_inflammation	001.08	No_inflammation	3.02	No_leaky_gut	SY	49779128	49569582	209546	99.58%
AGN031SA	1429AGN031	Central African Republic	M	38	months	Vaginal	Saliva	89	12.6	-2.21	-1.26	-0.05	0.29	poids normal	Moderately chronic malnutris	1	0	1	Moderate_stunting	Stunted	0.067	No_exudation	64	No_inflammation	001.08	No_inflammation	3.02	No_leaky_gut	SY	52819082	21244446	31574636	40.22%
AGN032DU	1429AGN032	Central African Republic	F	59.2	months	Vaginal	Duodenum	94	12.2	-3.17	-2.86	-1.27	-1.06	poids normal	Severely chronic malnutris	1	0	1	Severe_stunting	Stunted	0.068	No_exudation	23	No_inflammation	000.01	No_inflammation	5.41	Leaky_gut	SY	49925243	7124787	42800456	14.27%
AGN032FE	1429AGN032	Central African Republic	F	59.2	months	Vaginal	Feces	94	12.2	-3.17	-2.86	-1.27	-1.06	poids normal	Severely chronic malnutris	1	0	1	Severe_stunting	Stunted	0.068	No_exudation	23	No_inflammation	000.01	No_inflammation	5.41	Leaky_gut	VH	104433281	104414999	18282	99.98%
AGN032GA	1429AGN032	Central African Republic	F	59.2	months	Vaginal	Gastric	94	12.2	-3.17	-2.86	-1.27	-1.06	poids normal	Severely chronic malnutris	1	0	1	Severe_stunting	Stunted	0.068	No_exudation	23	No_inflammation	000.01	No_inflammation	5.41	Leaky_gut	SY	43843268	3516343	40326925	8.02%
AGN032SA	1429AGN032	Central African Republic	F	59.2	months	Vaginal	Saliva	94	12.2	-3.17	-2.86	-1.27	-1.06	poids normal	Severely chronic malnutris	1	0	1	Severe_stunting	Stunted	0.068	No_exudation	23	No_inflammation	000.01	No_inflammation	5.41	Leaky_gut	SY	47084064	29890832	17193232	63.48%
AGN033DU	1429AGN033	Central African Republic	F	32.8	months	Vaginal	Duodenum	84	15	-2.39	0.96	3.17	3.49	trop lourd severe	Moderately chronic malnutris	1	0	1	Moderate_stunting	Stunted	0.249	Exudation	420	Inflammation	000.36	No_inflammation	4.62	Leaky_gut	SY	43412895	13475176	29937719	31.04%
AGN033FE	1429AGN033	Central African Republic	F	32.8	months	Vaginal	Feces	84	15	-2.39	0.96	3.17	3.49	trop lourd severe	Moderately chronic malnutris	1	0	1	Moderate_stunting	Stunted	0.249	Exudation	420	Inflammation	000.36	No_inflammation	4.62	Leaky_gut	SY	46013113	46008259	4854	99.99%
AGN033GA	1429AGN033	Central African Republic	F	32.8	months	Vaginal	Gastric	84	15	-2.39	0.96	3.17	3.49	trop lourd severe	Moderately chronic malnutris	1	0	1	Moderate_stunting	Stunted	0.249	Exudation	420	Inflammation	000.36	No_inflammation	4.62	Leaky_gut	SY	44878893	1658799	43220094	3.70%
AGN033SA	1429AGN033	Central African Republic	F	32.8	months	Vaginal	Saliva	84	15	-2.39	0.96	3.17	3.49	trop lourd severe	Moderately chronic malnutris	1	0	1	Moderate_stunting	Stunted	0.249	Exudation	420	Inflammation	000.36	No_inflammation	4.62	Leaky_gut	SY	49791882	28934006	20857876	58.11%
AGN034FE	1429AGN034	Central African Republic	M	50.9	months	Vaginal	Feces	95	15.4	-2.31	-0.69	1.11	1.29	poids normal	Moderately chronic malnutris	1	0	1	Moderate_stunting	Stunted	0.075	No_exudation	150	Inflammation	071.34	No_inflammation	6.32	Leaky_gut	SY	48110030	48042827	67203	99.86%
AGN034GA	1429AGN034	Central African Republic	M	50.9	months	Vaginal	Gastric	95	15.4	-2.31	-0.69	1.11	1.29	poids normal	Moderately chronic malnutris	1	0	1	Moderate_stunting	Stunted	0.075	No_exudation	150	Inflammation	071.34	No_inflammation	6.32	Leaky_gut	SY	46309038	693107	45615931	1.50%
AGN034SA	1429AGN034	Central African Republic	M	50.9	months	Vaginal	Saliva	95	15.4	-2.31	-0.69	1.11	1.29	poids normal	Moderately chronic malnutris	1	0	1	Moderate_stunting	Stunted	0.075	No_exudation	150	Inflammation	071.34	No_inflammation	6.32	Leaky_gut	SY	47066524	3492204	43574320	7.42%
AGN035DU	1429AGN035	Central African Republic	F	26	months	Vaginal	Duodenum	78	10.1	-2.83	-1.35	0.3	0.7	poids normal	Moderately chronic malnutris	1	0	1	Moderate_stunting	Stunted	0.173	Exudation	91	No_inflammation	000.50	No_inflammation	3.84	Leaky_gut	SY	44675210	3975064	40700146	8.90%
AGN035FE	1429AGN035	Central African Republic	F	26	months	Vaginal	Feces	78	10.1	-2.83	-1.35	0.3	0.7	poids normal	Moderately chronic malnutris	1	0	1	Moderate_stunting	Stunted	0.173	Exudation	91	No_inflammation	000.50	No_inflammation	3.84	Leaky_gut	SY	40904065	40836455	67610	99.83%
AGN035GA	1429AGN035	Central African Republic	F	26	months	Vaginal	Gastric	78	10.1	-2.83	-1.35	0.3	0.7	poids normal	Moderately chronic malnutris	1	0	1	Moderate_stunting	Stunted	0.173	Exudation	91	No_inflammation	000.50	No_inflammation	3.84	Leaky_gut	SY	40552553	1014681	39537872	2.50%
AGN035SA	1429AGN035	Central African Republic	F	26	months	Vaginal	Saliva	78	10.1	-2.83	-1.35	0.3	0.7	poids normal	Moderately chronic malnutris	1	0	1	Moderate_stunting	Stunted	0.173	Exudation	91	No_inflammation	000.50	No_inflammation	3.84	Leaky_gut	SY	43857235	26978616	16878619	61.51%
AGN036DU	1429AGN036	Central African Republic	F	56.3	months	Vaginal	Duodenum	96.6	13.6	-2.35	-1.84	-0.56	-0.48	poids normal	Moderately chronic malnutris	1	0	1	Moderate_stunting	Stunted	0.23	Exudation	509	Inflammation	026.68	No_inflammation	8.93	Leaky_gut	SY	48647469	4696264	43951205	9.65%
AGN036FE	1429AGN036	Central African Republic	F	56.3	months	Vaginal	Feces	96.6	13.6	-2.35	-1.84	-0.56	-0.48	poids normal	Moderately chronic malnutris	1	0	1	Moderate_stunting	Stunted	0.23	Exudation	509	Inflammation	026.68	No_inflammation	8.93	Leaky_gut	VH	120176328	120008662	167666	99.86%
AGN036GA	1429AGN036	Central African Republic	F	56.3	months	Vaginal	Gastric	96.6	13.6	-2.35	-1.84	-0.56	-0.48	poids normal	Moderately chronic malnutris	1	0	1	Moderate_stunting	Stunted	0.23	Exudation	509	Inflammation	026.68	No_inflammation	8.93	Leaky_gut	SY	43422733	8371830	35050903	19.28%
AGN036SA	1429AGN036	Central African Republic	F	56.3	months	Vaginal	Saliva	96.6	13.6	-2.35	-1.84	-0.56	-0.48	poids normal	Moderately chronic malnutris	1	0	1	Moderate_stunting	Stunted	0.23	Exudation	509	Inflammation	026.68	No_inflammation	8.93	Leaky_gut	SY	44961195	19291035	25670160	42.91%
AGN037DU	1429AGN037	Central African Republic	M	39.2	months	C-section	Duodenum	87.8	12	-2.68	-1.77	-0.37	0.05	poids normal	Moderately chronic malnutris	1	0	1	Moderate_stunting	Stunted	0.012	No_exudation	30	No_inflammation	007.33	No_inflammation	5.16	Leaky_gut	SY	39737067	2221510	37515557	5.59%
AGN037FE	1429AGN037	Central African Republic	M	39.2	months	C-section	Feces	87.8	12	-2.68	-1.77	-0.37	0.05	poids normal	Moderately chronic malnutris	1	0	1	Moderate_stunting	Stunted	0.012	No_exudation	30	No_inflammation	007.33	No_inflammation	5.16	Leaky_gut	VH	100776231	100610567	165664	99.84%
AGN037GA	1429AGN037	Central African Republic	M	39.2	months	C-section	Gastric	87.8	12	-2.68	-1.77	-0.37	0.05	poids normal	Moderately chronic malnutris	1	0	1	Moderate_stunting	Stunted	0.012	No_exudation	30	No_inflammation	007.33	No_inflammation	5.16	Leaky_gut	SY	44096296	4082450	40013846	9.26%
AGN037SA	1429AGN037	Central African Republic	M	39.2	months	C-section	Saliva	87.8	12	-2.68	-1.77	-0.37	0.05	poids normal	Moderately chronic malnutris	1	0	1	Moderate_stunting	Stunted	0.012	No_exudation	30	No_inflammation	007.33	No_inflammation	5.16	Leaky_gut	SY	42809037	26745487	16063550	62.48%
AGN038DU	1429AGN038	Central African Republic	F	57.1	months	Vaginal	Duodenum	97.8	13.6	-2.17	-1.89	-0.81	-0.75	poids normal	Moderately chronic malnutris	1	0	1	Moderate_stunting	Stunted	0.066	No_exudation	23	No_inflammation	000.10	No_inflammation	5.99	Leaky_gut	SY	52076755	4290892	47785863	8.24%
AGN038FE	1429AGN038	Central African Republic	F	57.1	months	Vaginal	Feces	97.8	13.6	-2.17	-1.89	-0.81	-0.75	poids normal	Moderately chronic malnutris	1	0	1	Moderate_stunting	Stunted	0.066	No_exudation	23	No_inflammation	000.10	No_inflammation	5.99	Leaky_gut	SY	42650625	42641981	8644	99.98%
AGN038GA	1429AGN038	Central African Republic	F	57.1	months	Vaginal	Gastric	97.8	13.6	-2.17	-1.89	-0.81	-0.75	poids normal	Moderately chronic malnutris	1	0	1	Moderate_stunting	Stunted	0.066	No_exudation	23	No_inflammation	000.10	No_inflammation	5.99	Leaky_gut	SY	93000788	26271674	66729114	28.25%
AGN038SA	1429AGN038	Central African Republic	F	57.1	months	Vaginal	Saliva	97.8	13.6	-2.17	-1.89	-0.81	-0.75	poids normal	Moderately chronic malnutris	1	0	1	Moderate_stunting	Stunted	0.066	No_exudation	23	No_inflammation	000.10	No_inflammation	5.99	Leaky_gut	SY	60824534	36577068	24247466	60.14%
AGN039DU	1429AGN039	Central African Republic	M	35.4	months	Vaginal	Duodenum	85	11.9	-2.9	-1.49	0.24	0.67	poids normal	Moderately chronic malnutris	1	0	1	Moderate_stunting	Stunted	0.136	No_exudation	44	No_inflammation	198.90	Systemic_inflammation	5.6	Leaky_gut	SY	52086368	7792433	44293935	14.96%
AGN039FE	1429AGN039	Central African Republic	M	35.4	months	Vaginal	Feces	85	11.9	-2.9	-1.49	0.24	0.67	poids normal	Moderately chronic malnutris	1	0	1	Moderate_stunting	Stunted	0.136	No_exudation	44	No_inflammation	198.90	Systemic_inflammation	5.6	Leaky_gut	VH	110287847	110268279	19568	99.98%
AGN039SA	1429AGN039	Central African Republic	M	35.4	months	Vaginal	Saliva	85	11.9	-2.9	-1.49	0.24	0.67	poids normal	Moderately chronic malnutris	1	0	1	Moderate_stunting	Stunted	0.136	No_exudation	44	No_inflammation	198.90	Systemic_inflammation	5.6	Leaky_gut	SY	51839494	17125516	34713978	33.04%
AGN040DU	1429AGN040	Central African Republic	F	30.3	months	Vaginal	Duodenum	79	9.6	-3.36	-2.36	-0.49	-0.11	poids normal	Severely chronic malnutris	1	0	1	Severe_stunting	Stunted	0.142	No_exudation	274	Inflammation	023.95	No_inflammation			SY	51752664	11713526	40039138	22.63%
AGN040FE	1429AGN040	Central African Republic	F	30.3	months	Vaginal	Feces	79	9.6	-3.36	-2.36	-0.49	-0.11	poids normal	Severely chronic malnutris	1	0	1	Severe_stunting	Stunted	0.142	No_exudation	274	Inflammation	023.95	No_inflammation			VH	121478465	120176353	1302112	98.93%
AGN041DU	1429AGN041	Central African Republic	F	33.3	months	Vaginal	Duodenum	82.5	9.1	-2.89	-3.17	-1.97	-1.78	poids normal	Moderately chronic malnutris	1	0	1	Moderate_stunting	Stunted	0.068	No_exudation	345	Inflammation	000.01	No_inflammation	4.29	Leaky_gut	SY	46222216	1112167	45110049	2.41%
AGN041FE	1429AGN041	Central African Republic	F	33.3	months	Vaginal	Feces	82.5	9.1	-2.89	-3.17	-1.97	-1.78	poids normal	Moderately chronic malnutris	1	0	1	Moderate_stunting	Stunted	0.068	No_exudation	345	Inflammation	000.01	No_inflammation	4.29	Leaky_gut	VH	99352672	93439279	5913393	94.05%
AGN041GA	1429AGN041	Central African Republic	F	33.3	months	Vaginal	Gastric	82.5	9.1	-2.89	-3.17	-1.97	-1.78	poids normal	Moderately chronic malnutris	1	0	1	Moderate_stunting	Stunted	0.068	No_exudation	345	Inflammation	000.01	No_inflammation	4.29	Leaky_gut	SY	46143620	2332889	43810731	5.06%
AGN041SA	1429AGN041	Central African Republic	F	33.3	months	Vaginal	Saliva	82.5	9.1	-2.89	-3.17	-1.97	-1.78	poids normal	Moderately chronic malnutris	1	0	1	Moderate_stunting	Stunted	0.068	No_exudation	345	Inflammation	000.01	No_inflammation	4.29	Leaky_gut	SY	51947364	4432569	47514795	8.53%
AGN042DU	1429AGN042	Central African Republic	F	37.1	months	Vaginal	Duodenum	85	10.3	-2.8	-2.52	-1.16	-0.9	poids normal	Moderately chronic malnutris	1	0	1	Moderate_stunting	Stunted	0.047	No_exudation	25	No_inflammation	009.93	No_inflammation			SY	44573068	6908920	37664148	15.50%
AGN042FE	1429AGN042	Central African Republic	F	37.1	months	Vaginal	Feces	85	10.3	-2.8	-2.52	-1.16	-0.9	poids normal	Moderately chronic malnutris	1	0	1	Moderate_stunting	Stunted	0.047	No_exudation	25	No_inflammation	009.93	No_inflammation			SY	35902761	35894467	8294	99.98%
AGN042GA	1429AGN042	Central African Republic	F	37.1	months	Vaginal	Gastric	85	10.3	-2.8	-2.52	-1.16	-0.9	poids normal	Moderately chronic malnutris	1	0	1	Moderate_stunting	Stunted	0.047	No_exudation	25	No_inflammation	009.93	No_inflammation			SY	52531643	5228169	47303474	9.95%
AGN042SA	1429AGN042	Central African Republic	F	37.1	months	Vaginal	Saliva	85	10.3	-2.8	-2.52	-1.16	-0.9	poids normal	Moderately chronic malnutris	1	0	1	Moderate_stunting	Stunted	0.047	No_exudation	25	No_inflammation	009.93	No_inflammation			SY	53014644	40353244	12661400	76.12%
AGN043FE	1429AGN043	Central African Republic	F	47.7	months	Vaginal	Feces	94	14	-1.99	-0.99	0.29	0.4	poids normal	Normonutris	0	0	0	Mild_stunting	Non_stunted	0.113	No_exudation	110	Inflammation	000.78	No_inflammation	3.38	Leaky_gut	SY	45462958	45440879	22079	99.95%
AGN043GA	1429AGN043	Central African Republic	F	47.7	months	Vaginal	Gastric	94	14	-1.99	-0.99	0.29	0.4	poids normal	Normonutris	0	0	0	Mild_stunting	Non_stunted	0.113	No_exudation	110	Inflammation	000.78	No_inflammation	3.38	Leaky_gut	SY	45182086	2810907	42371179	6.22%
AGN043SA	1429AGN043	Central African Republic	F	47.7	months	Vaginal	Saliva	94	14	-1.99	-0.99	0.29	0.4	poids normal	Normonutris	0	0	0	Mild_stunting	Non_stunted	0.113	No_exudation	110	Inflammation	000.78	No_inflammation	3.38	Leaky_gut	SY	91471396	38927929	52543467	42.56%
AGN044DU	1429AGN044	Central African Republic	M	40.7	months	Vaginal	Duodenum	90.8	14.1	-2.11	-0.57	0.93	1.23	poids normal	Moderately chronic malnutris	1	0	1	Moderate_stunting	Stunted	0.245	Exudation	56	No_inflammation	000.01	No_inflammation	9.58	Leaky_gut	SY	41773774	2924272	38849502	7.00%
AGN044FE	1429AGN044	Central African Republic	M	40.7	months	Vaginal	Feces	90.8	14.1	-2.11	-0.57	0.93	1.23	poids normal	Moderately chronic malnutris	1	0	1	Moderate_stunting	Stunted	0.245	Exudation	56	No_inflammation	000.01	No_inflammation	9.58	Leaky_gut	VH	128944613	128890522	54091	99.96%
AGN044GA	1429AGN044	Central African Republic	M	40.7	months	Vaginal	Gastric	90.8	14.1	-2.11	-0.57	0.93	1.23	poids normal	Moderately chronic malnutris	1	0	1	Moderate_stunting	Stunted	0.245	Exudation	56	No_inflammation	000.01	No_inflammation	9.58	Leaky_gut	SY	43675549	4373501	39302048	10.01%
AGN044SA	1429AGN044	Central African Republic	M	40.7	months	Vaginal	Saliva	90.8	14.1	-2.11	-0.57	0.93	1.23	poids normal	Moderately chronic malnutris	1	0	1	Moderate_stunting	Stunted	0.245	Exudation	56	No_inflammation	000.01	No_inflammation	9.58	Leaky_gut	SY	47358713	21590370	25768343	45.59%
AGN045DU	1429AGN045	Central African Republic	F	29.4	months	Vaginal	Duodenum	82.4	10.1	-2.23	-1.81	-0.72	-0.53	poids normal	Moderately chronic malnutris	1	0	1	Moderate_stunting	Stunted	0.118	No_exudation	89	No_inflammation	023.48	No_inflammation	1.95	No_leaky_gut	SY	46457452	45240564	1216888	97.38%
AGN045FE	1429AGN045	Central African Republic	F	29.4	months	Vaginal	Feces	82.4	10.1	-2.23	-1.81	-0.72	-0.53	poids normal	Moderately chronic malnutris	1	0	1	Moderate_stunting	Stunted	0.118	No_exudation	89	No_inflammation	023.48	No_inflammation	1.95	No_leaky_gut	SY	37961630	37955961	5669	99.99%
AGN045GA	1429AGN045	Central African Republic	F	29.4	months	Vaginal	Gastric	82.4	10.1	-2.23	-1.81	-0.72	-0.53	poids normal	Moderately chronic malnutris	1	0	1	Moderate_stunting	Stunted	0.118	No_exudation	89	No_inflammation	023.48	No_inflammation	1.95	No_leaky_gut	SY	42920450	441024	42479426	1.03%
AGN045SA	1429AGN045	Central African Republic	F	29.4	months	Vaginal	Saliva	82.4	10.1	-2.23	-1.81	-0.72	-0.53	poids normal	Moderately chronic malnutris	1	0	1	Moderate_stunting	Stunted	0.118	No_exudation	89	No_inflammation	023.48	No_inflammation	1.95	No_leaky_gut	SY	44212825	9909622	34303203	22.41%
AGN046FE	1429AGN046	Central African Republic	M	35	months	Vaginal	Feces	86.2	12.8	-2.52	-0.85	0.82	1.21	poids normal	Moderately chronic malnutris	1	0	1	Moderate_stunting	Stunted	0.51	Exudation	17	No_inflammation	000.01	No_inflammation	4.03	Leaky_gut	VH	103012842	102872275	140567	99.86%
AGN046GA	1429AGN046	Central African Republic	M	35	months	Vaginal	Gastric	86.2	12.8	-2.52	-0.85	0.82	1.21	poids normal	Moderately chronic malnutris	1	0	1	Moderate_stunting	Stunted	0.51	Exudation	17	No_inflammation	000.01	No_inflammation	4.03	Leaky_gut	SY	41878408	5450627	36427781	13.02%
AGN046SA	1429AGN046	Central African Republic	M	35	months	Vaginal	Saliva	86.2	12.8	-2.52	-0.85	0.82	1.21	poids normal	Moderately chronic malnutris	1	0	1	Moderate_stunting	Stunted	0.51	Exudation	17	No_inflammation	000.01	No_inflammation	4.03	Leaky_gut	SY	39352014	30717318	8634696	78.06%
AGN047DU	1429AGN047	Central African Republic	M	57	months	Vaginal	Duodenum	98.5	15.5	-2.17	-1.07	0.44	0.56	poids normal	Moderately chronic malnutris	1	0	1	Moderate_stunting	Stunted	0.048	No_exudation	113	Inflammation	000.01	No_inflammation	4.91	Leaky_gut	SY	49082294	11745115	37337179	23.93%
AGN047FE	1429AGN047	Central African Republic	M	57	months	Vaginal	Feces	98.5	15.5	-2.17	-1.07	0.44	0.56	poids normal	Moderately chronic malnutris	1	0	1	Moderate_stunting	Stunted	0.048	No_exudation	113	Inflammation	000.01	No_inflammation	4.91	Leaky_gut	VH	108966937	108861932	105005	99.90%
AGN047GA	1429AGN047	Central African Republic	M	57	months	Vaginal	Gastric	98.5	15.5	-2.17	-1.07	0.44	0.56	poids normal	Moderately chronic malnutris	1	0	1	Moderate_stunting	Stunted	0.048	No_exudation	113	Inflammation	000.01	No_inflammation	4.91	Leaky_gut	SY	47542828	5134788	42408040	10.80%
AGN047SA	1429AGN047	Central African Republic	M	57	months	Vaginal	Saliva	98.5	15.5	-2.17	-1.07	0.44	0.56	poids normal	Moderately chronic malnutris	1	0	1	Moderate_stunting	Stunted	0.048	No_exudation	113	Inflammation	000.01	No_inflammation	4.91	Leaky_gut	SY	41999839	40630306	1369533	96.74%
