## Supplementary table 1 for "Strain-level translocation and enrichment mechanisms of oral bacteria in the lower gastrointestinal tract of stunted children"

### Sheet: Sheet1
Strain ID	Project	Patient ID	Source	Strain name	Growth conditions	Sequencing platform	classification	Completeness	Contamination	Strain.heterogeneity	Total_length	Mean_coverage	Fragments	Fragments_N50	Largest_frg	Gaps	N_count
SAT080	Satellite	AGN004	Saliva	Streptococcus salivarius	Aerobic, BHI+I	PacBio Revio	d__Bacteria;p__Bacillota;c__Bacilli;o__Lactobacillales;f__Streptococcaceae;g__Streptococcus;s__Streptococcus salivarius	99.4	0.25	0	2395136	29	2	2208044	2208044	0	0
SAT081	Satellite	AGN004	Saliva	Streptococcus salivarius	Aerobic, BHI+I	PacBio Revio	d__Bacteria;p__Bacillota;c__Bacilli;o__Lactobacillales;f__Streptococcaceae;g__Streptococcus;s__Streptococcus salivarius	99.9	0.15	0	2245578	161	1	2245578	2245578	0	0
SAT083	Satellite	AGN004	Saliva	Streptococcus salivarius	Aerobic, CBA	PacBio Revio	d__Bacteria;p__Bacillota;c__Bacilli;o__Lactobacillales;f__Streptococcaceae;g__Streptococcus;s__Streptococcus salivarius	99.4	0.25	0	2399734	20	2	2206591	2206591	0	0
SAT085	Satellite	AGN004	Saliva	Streptococcus salivarius	Aerobic, CBA	PacBio Revio	d__Bacteria;p__Bacillota;c__Bacilli;o__Lactobacillales;f__Streptococcaceae;g__Streptococcus;s__Streptococcus salivarius	99.9	0.15	0	2240610	315	1	2240610	2240610	0	0
SAT086	Satellite	AGN004	Saliva	Streptococcus salivarius	Aerobic, CBA	PacBio Revio	d__Bacteria;p__Bacillota;c__Bacilli;o__Lactobacillales;f__Streptococcaceae;g__Streptococcus;s__Streptococcus salivarius	99.4	0.22	0	2188741	250	1	2188741	2188741	0	0
SAT098	Satellite	AGN004	Stool	Streptococcus salivarius	Aerobic, BHI+I	PacBio Revio	d__Bacteria;p__Bacillota;c__Bacilli;o__Lactobacillales;f__Streptococcaceae;g__Streptococcus;s__Streptococcus salivarius	99.4	0.25	0	2400844	93	2	2212684	2212684	0	0
SAT106	Satellite	AGN004	Stool	Streptococcus salivarius	Aerobic, CBA	PacBio Revio	d__Bacteria;p__Bacillota;c__Bacilli;o__Lactobacillales;f__Streptococcaceae;g__Streptococcus;s__Streptococcus salivarius	99.4	0.25	0	2401638	45	2	2212685	2212685	0	0
SAT149	Satellite	AGN018	Saliva	Streptococcus salivarius	Aerobic, Schaedler	PacBio Revio	d__Bacteria;p__Bacillota;c__Bacilli;o__Lactobacillales;f__Streptococcaceae;g__Streptococcus;s__Streptococcus salivarius	99.9	1.14	0	2261998	171	1	2261998	2261998	0	0
SAT150	Satellite	AGN018	Saliva	Streptococcus salivarius	Aerobic, Schaedler	PacBio Revio	d__Bacteria;p__Bacillota;c__Bacilli;o__Lactobacillales;f__Streptococcaceae;g__Streptococcus;s__Streptococcus salivarius	99.9	1.14	0	2261351	289	1	2261351	2261351	0	0
SAT162	Satellite	AGN018	Saliva	Streptococcus salivarius	Aerobic, BHI+I	PacBio Revio	d__Bacteria;p__Bacillota;c__Bacilli;o__Lactobacillales;f__Streptococcaceae;g__Streptococcus;s__Streptococcus salivarius	99.9	1.14	0	2261997	170	1	2261997	2261997	0	0
SAT163	Satellite	AGN018	Saliva	Streptococcus salivarius	Aerobic, BHI+I	PacBio Revio	d__Bacteria;p__Bacillota;c__Bacilli;o__Lactobacillales;f__Streptococcaceae;g__Streptococcus;s__Streptococcus salivarius	99.84	1.02	0	2144440	175	1	2144440	2144440	0	0
SAT175	Satellite	AGN018	Saliva	Streptococcus salivarius	Aerobic, CBA	PacBio Revio	d__Bacteria;p__Bacillota;c__Bacilli;o__Lactobacillales;f__Streptococcaceae;g__Streptococcus;s__Streptococcus salivarius	99.9	1.14	0	2261998	277	1	2261998	2261998	0	0
SAT283	Satellite	AGN037	Saliva	Streptococcus salivarius	Aerobic, BHI+I	PacBio Revio	d__Bacteria;p__Bacillota;c__Bacilli;o__Lactobacillales;f__Streptococcaceae;g__Streptococcus;s__Streptococcus salivarius	99.94	0.22	0	2410362	90	3	2201812	2201812	0	0
SAT294	Satellite	AGN037	Saliva	Streptococcus salivarius	Aerobic, mGAM	PacBio Revio	d__Bacteria;p__Bacillota;c__Bacilli;o__Lactobacillales;f__Streptococcaceae;g__Streptococcus;s__Streptococcus salivarius	99.88	0.15	0	2201801	319	1	2201801	2201801	0	0
SAT298	Satellite	AGN037	Saliva	Streptococcus salivarius	Aerobic, mGAM	PacBio Revio	d__Bacteria;p__Bacillota;c__Bacilli;o__Lactobacillales;f__Streptococcaceae;g__Streptococcus;s__Streptococcus salivarius	99.68	0.15	0	2152030	293	1	2152030	2152030	0	0
SAT299	Satellite	AGN037	Saliva	Streptococcus salivarius	Aerobic, mGAM	PacBio Revio	d__Bacteria;p__Bacillota;c__Bacilli;o__Lactobacillales;f__Streptococcaceae;g__Streptococcus;s__Streptococcus salivarius	99.68	0.15	0	2152014	201	1	2152014	2152014	0	0
SAT322	Satellite	AGN041	Saliva	Streptococcus salivarius D	Aerobic, Schaedler	PacBio Revio	d__Bacteria;p__Bacillota;c__Bacilli;o__Lactobacillales;f__Streptococcaceae;g__Streptococcus;s__Streptococcus salivarius_D	99.25	0.15	0	2127963	182	1	2127963	2127963	0	0
SAT338	Satellite	AGN041	Saliva	Streptococcus salivarius	Aerobic, BHIS	PacBio Revio	d__Bacteria;p__Bacillota;c__Bacilli;o__Lactobacillales;f__Streptococcaceae;g__Streptococcus;s__Streptococcus salivarius	99.84	0.15	0	2219237	156	1	2219237	2219237	0	0
SAT348	Satellite	AGN041	Gastric aspirate	Streptococcus salivarius	Aerobic, Schaedler	PacBio Revio	d__Bacteria;p__Bacillota;c__Bacilli;o__Lactobacillales;f__Streptococcaceae;g__Streptococcus;s__Streptococcus salivarius	99.4	0.15	0	2222552	11	2	1981073	1981073	0	0
SAT350	Satellite	AGN041	Gastric aspirate	Streptococcus salivarius	Aerobic, Schaedler	PacBio Revio	d__Bacteria;p__Bacillota;c__Bacilli;o__Lactobacillales;f__Streptococcaceae;g__Streptococcus;s__Streptococcus salivarius	99.46	34.49	0	4136867	21	39	201164	1698667	0	0
SAT356	Satellite	AGN041	Gastric aspirate	Streptococcus salivarius D	Aerobic, BHI+I	PacBio Revio	d__Bacteria;p__Bacillota;c__Bacilli;o__Lactobacillales;f__Streptococcaceae;g__Streptococcus;s__Streptococcus salivarius_D	99.25	0.15	0	2128790	109	1	2128790	2128790	0	0
SAT357	Satellite	AGN041	Gastric aspirate	Streptococcus salivarius	Aerobic, BHI+I	PacBio Revio	d__Bacteria;p__Bacillota;c__Bacilli;o__Lactobacillales;f__Streptococcaceae;g__Streptococcus;s__Streptococcus salivarius	99.84	0.15	0	2262271	157	1	2262271	2262271	0	0
SAT361	Satellite	AGN041	Gastric aspirate	Streptococcus salivarius_D	Aerobic, BHI+I	PacBio Revio	d__Bacteria;p__Bacillota;c__Bacilli;o__Lactobacillales;f__Streptococcaceae;g__Streptococcus;s__Streptococcus salivarius_D	99.25	0.15	0	2127963	42	1	2127963	2127963	0	0
SAT417	Satellite	AGN046	Saliva	Streptococcus salivarius	Aerobic, BHI+I	PacBio Revio	d__Bacteria;p__Bacillota;c__Bacilli;o__Lactobacillales;f__Streptococcaceae;g__Streptococcus;s__Streptococcus salivarius	99.4	0.25	0	2364520	22	2	2193052	2193052	0	0
SAT419	Satellite	AGN046	Saliva	Streptococcus salivarius	Aerobic, BHI+I	PacBio Revio	d__Bacteria;p__Bacillota;c__Bacilli;o__Lactobacillales;f__Streptococcaceae;g__Streptococcus;s__Streptococcus salivarius	99.4	0.32	25	2354178	10	8	567991	804748	0	0
SAT340	Satellite	AGN041	Saliva	Streptococcus parasanguinis	Aerobic, BHIS	Illumina NovaSeq X Plus Series	d__Bacteria;p__Bacillota;c__Bacilli;o__Lactobacillales;f__Streptococcaceae;g__Streptococcus;s__Streptococcus parasanguinis	100	0.38	0	2161515	985.105	12	282243	635521	3	300
SAT371	Satellite	AGN041	Gastric aspirate	Streptococcus sp001813295	Aerobic, BHIS	Illumina NovaSeq X Plus Series	d__Bacteria;p__Bacillota;c__Bacilli;o__Lactobacillales;f__Streptococcaceae;g__Streptococcus;s__Streptococcus sp001813295	100	0	0	2128511		9	1301871	1301871	3	300
SAT463	Satellite	AGN039	Stool	Streptococcus salivarius D	Anaerobic, BHI+I	Illumina NovaSeq X Plus Series	d__Bacteria;p__Bacillota;c__Bacilli;o__Lactobacillales;f__Streptococcaceae;g__Streptococcus;s__Streptococcus salivarius_D	99.44	0.15	0	2162300	706.805	12	521716	736825	0	0
SAT500	Satellite	AGN002	Stool	Streptococcus salivarius D	Aerobic, Selective Strep Agar	Illumina NovaSeq X Plus Series	d__Bacteria;p__Bacillota;c__Bacilli;o__Lactobacillales;f__Streptococcaceae;g__Streptococcus;s__Streptococcus salivarius_D	99.79	0.37	0	2378458	433.195	42	102368	277509	1	100
SAT505	Satellite	AGN002	Stool	Streptococcus salivarius D	Aerobic, Selective Strep Agar	Illumina NovaSeq X Plus Series	d__Bacteria;p__Bacillota;c__Bacilli;o__Lactobacillales;f__Streptococcaceae;g__Streptococcus;s__Streptococcus salivarius_D	99.79	0.37	0	2383527	810.83	52	91507	278133	1	100
SAT510	Satellite	AGN002	Stool	Streptococcus salivarius D	Aerobic, Selective Strep Agar	Illumina NovaSeq X Plus Series	d__Bacteria;p__Bacillota;c__Bacilli;o__Lactobacillales;f__Streptococcaceae;g__Streptococcus;s__Streptococcus salivarius_D	99.79	0.37	0	2383260	926.39	52	91507	278133	1	100
SAT513	Satellite	AGN002	Stool	Streptococcus parasanguinis K	Aerobic, Selective Strep Agar	Illumina NovaSeq X Plus Series	d__Bacteria;p__Bacillota;c__Bacilli;o__Lactobacillales;f__Streptococcaceae;g__Streptococcus;s__Streptococcus parasanguinis_K	100	1.22	57.14	2253687	1159.09	77	228239	434389	4	220
SAT526	Satellite	AGN002	Saliva	Streptococcus	Aerobic, Selective Strep Agar	Illumina NovaSeq X Plus Series	d__Bacteria;p__Bacillota;c__Bacilli;o__Lactobacillales;f__Streptococcaceae;g__Streptococcus;s__	99.18	0.38	0	2371185		28	177815	260729	2	200
SAT528	Satellite	AGN002	Saliva	Streptococcus sp001556435	Aerobic, Selective Strep Agar	Illumina NovaSeq X Plus Series	d__Bacteria;p__Bacillota;c__Bacilli;o__Lactobacillales;f__Streptococcaceae;g__Streptococcus;s__Streptococcus sp001556435	99.18	0.38	0	2331741		26	178822	260729	2	200
SAT529	Satellite	AGN002	Saliva	Streptococcus	Aerobic, Selective Strep Agar	Illumina NovaSeq X Plus Series	d__Bacteria;p__Bacillota;c__Bacilli;o__Lactobacillales;f__Streptococcaceae;g__Streptococcus;s__	100	0	0	2102497		10	1179979	1179979	0	0
SAT536	Satellite	AGN002	Saliva	Streptococcus sp001556435	Aerobic, Selective Strep Agar	Illumina NovaSeq X Plus Series	d__Bacteria;p__Bacillota;c__Bacilli;o__Lactobacillales;f__Streptococcaceae;g__Streptococcus;s__Streptococcus sp001556435	99.18	0.38	0	2367323		42	176799	260729	3	210
SAT551	Satellite	AGN039	Stool	Streptococcus parasanguinis K	Aerobic, Selective Strep Agar	Illumina NovaSeq X Plus Series	d__Bacteria;p__Bacillota;c__Bacilli;o__Lactobacillales;f__Streptococcaceae;g__Streptococcus;s__Streptococcus parasanguinis_K	99.66	0.07	0	2185563	1876.67	9	1338606	1338606	1	100
SAT559	Satellite	AGN039	Stool	Streptococcus salivarius	Aerobic, Selective Strep Agar	Illumina NovaSeq X Plus Series	d__Bacteria;p__Bacillota;c__Bacilli;o__Lactobacillales;f__Streptococcaceae;g__Streptococcus;s__Streptococcus salivarius	99.46	0.15	0	2136481	768.192	26	232611	344562	4	400
SAT562	Satellite	AGN039	Saliva	Streptococcus salivarius	Aerobic, Selective Strep Agar	Illumina NovaSeq X Plus Series	d__Bacteria;p__Bacillota;c__Bacilli;o__Lactobacillales;f__Streptococcaceae;g__Streptococcus;s__Streptococcus salivarius	99.46	0.58	0	2149961	1018.49	36	125495	309075	1	100
SAT564	Satellite	AGN039	Saliva	Streptococcus salivarius	Aerobic, Selective Strep Agar	Illumina NovaSeq X Plus Series	d__Bacteria;p__Bacillota;c__Bacilli;o__Lactobacillales;f__Streptococcaceae;g__Streptococcus;s__Streptococcus salivarius	99.46	0.58	0	2149412	892.348	34	156978	309075	1	100
SAT566	Satellite	AGN039	Saliva	Streptococcus sp934215455	Aerobic, Selective Strep Agar	Illumina NovaSeq X Plus Series	d__Bacteria;p__Bacillota;c__Bacilli;o__Lactobacillales;f__Streptococcaceae;g__Streptococcus;s__Streptococcus sp934215455	100	0.07	0	2199711		33	241163	332935	2	200
SAT585	Satellite	AGN039	Saliva	Streptococcus salivarius	Aerobic, Selective Strep Agar	Illumina NovaSeq X Plus Series	d__Bacteria;p__Bacillota;c__Bacilli;o__Lactobacillales;f__Streptococcaceae;g__Streptococcus;s__Streptococcus salivarius	99.46	0.15	0	2160503	791.818	27	157975	304801	4	400
SAT619	Satellite	AGN032	Saliva	Streptococcus salivarius	Aerobic, Selective Strep Agar	Illumina NovaSeq X Plus Series	d__Bacteria;p__Bacillota;c__Bacilli;o__Lactobacillales;f__Streptococcaceae;g__Streptococcus;s__Streptococcus salivarius	99.88	0.22	0	2301924	992.849	12	425045	1034297	4	400
SAT620	Satellite	AGN032	Saliva	Streptococcus xiaochunlingii	Aerobic, Selective Strep Agar	Illumina NovaSeq X Plus Series	d__Bacteria;p__Bacillota;c__Bacilli;o__Lactobacillales;f__Streptococcaceae;g__Streptococcus;s__Streptococcus xiaochunlingii	99.61	0.17	0	1867515		9	375975	609741	0	0
SAT622	Satellite	AGN032	Saliva	Streptococcus	Aerobic, Selective Strep Agar	Illumina NovaSeq X Plus Series	d__Bacteria;p__Bacillota;c__Bacilli;o__Lactobacillales;f__Streptococcaceae;g__Streptococcus;s__Streptococcus parasanguinis_K	100	100	62.5	4310405		41	270909	680015	3	300
SAT623	Satellite	AGN032	Saliva	Streptococcus salivarius D	Aerobic, Selective Strep Agar	Illumina NovaSeq X Plus Series	d__Bacteria;p__Bacillota;c__Bacilli;o__Lactobacillales;f__Streptococcaceae;g__Streptococcus;s__Streptococcus salivarius_D	99.4	0.44	0	2250724	1112.93	27	187343	429069	3	300
SAT692	Satellite	AGN032	Stool	Streptococcus salivarius_D	Aerobic, Selective Strep Agar	Illumina NovaSeq X Plus Series	d__Bacteria;p__Bacillota;c__Bacilli;o__Lactobacillales;f__Streptococcaceae;g__Streptococcus;s__Streptococcus salivarius_D	99.4	0.36	0	2187651	975.756	22	118005	530800	5	500
SAT693	Satellite	AGN032	Stool	Streptococcus salivarius D	Aerobic, Selective Strep Agar	Illumina NovaSeq X Plus Series	d__Bacteria;p__Bacillota;c__Bacilli;o__Lactobacillales;f__Streptococcaceae;g__Streptococcus;s__Streptococcus salivarius_D	99.4	0.44	0	2251065	777	29	187343	429069	4	400
SAT703	Satellite	AGN008	Saliva	Streptococcus salivarius	Aerobic, Selective Strep Agar	Illumina NovaSeq X Plus Series	d__Bacteria;p__Bacillota;c__Bacilli;o__Lactobacillales;f__Streptococcaceae;g__Streptococcus;s__Streptococcus salivarius	99.9	1.06	0	2243546	806.889	9	465559	894629	4	400
SAT706	Satellite	AGN008	Saliva	Streptococcus salivarius	Aerobic, Selective Strep Agar	Illumina NovaSeq X Plus Series	d__Bacteria;p__Bacillota;c__Bacilli;o__Lactobacillales;f__Streptococcaceae;g__Streptococcus;s__Streptococcus salivarius	99.9	0.23	0	2359464	697.882	15	615188	796950	2	200
SAT710	Satellite	AGN008	Saliva	Streptococcus salivarius	Aerobic, Selective Strep Agar	Illumina NovaSeq X Plus Series	d__Bacteria;p__Bacillota;c__Bacilli;o__Lactobacillales;f__Streptococcaceae;g__Streptococcus;s__Streptococcus salivarius	99.9	0.23	0	2358115	717.046	17	284269	615188	3	300
SAT711	Satellite	AGN010	Saliva	Streptococcus salivarius	Aerobic, Selective Strep Agar	Illumina NovaSeq X Plus Series	d__Bacteria;p__Bacillota;c__Bacilli;o__Lactobacillales;f__Streptococcaceae;g__Streptococcus;s__Streptococcus salivarius	99.4	0.25	0	2254465	481.147	23	143530	309202	3	300
SAT713	Satellite	AGN010	Saliva	Streptococcus salivarius D	Aerobic, Selective Strep Agar	Illumina NovaSeq X Plus Series	d__Bacteria;p__Bacillota;c__Bacilli;o__Lactobacillales;f__Streptococcaceae;g__Streptococcus;s__Streptococcus salivarius_D	99.83	0.15	0	2149504	973.705	40	101790	271617	2	200
SAT716	Satellite	AGN010	Saliva	Streptococcus salivarius D	Aerobic, Selective Strep Agar	Illumina NovaSeq X Plus Series	d__Bacteria;p__Bacillota;c__Bacilli;o__Lactobacillales;f__Streptococcaceae;g__Streptococcus;s__Streptococcus salivarius_D	99.83	0.15	0	2150986	922.392	40	101614	271617	2	200
SAT727	Satellite	AGN022	Saliva	Streptococcus salivarius	Aerobic, Selective Strep Agar	Illumina NovaSeq X Plus Series	d__Bacteria;p__Bacillota;c__Bacilli;o__Lactobacillales;f__Streptococcaceae;g__Streptococcus;s__Streptococcus salivarius	99.4	0.58	0	2201435	655.053	16	258004	602438	1	100
SAT729	Satellite	AGN034	Saliva	Streptococcus salivarius	Aerobic, Selective Strep Agar	Illumina NovaSeq X Plus Series	d__Bacteria;p__Bacillota;c__Bacilli;o__Lactobacillales;f__Streptococcaceae;g__Streptococcus;s__Streptococcus salivarius	99.25	0.25	0	2182404	546.586	17	182540	359709	0	0
SAT731	Satellite	AGN034	Saliva	Streptococcus salivarius	Aerobic, Selective Strep Agar	Illumina NovaSeq X Plus Series	d__Bacteria;p__Bacillota;c__Bacilli;o__Lactobacillales;f__Streptococcaceae;g__Streptococcus;s__Streptococcus salivarius	99.31	0.15	0	2192199	1026.8	16	240801	842538	1	100
SAT734	Satellite	AGN034	Saliva	Streptococcus salivarius	Aerobic, Selective Strep Agar	Illumina NovaSeq X Plus Series	d__Bacteria;p__Bacillota;c__Bacilli;o__Lactobacillales;f__Streptococcaceae;g__Streptococcus;s__Streptococcus salivarius	99.46	0.15	0	2159613	531.797	11	404923	561143	1	100
SAT749	Satellite	AGN036	Saliva	Streptococcus salivarius_D	Aerobic, Selective Strep Agar	Illumina NovaSeq X Plus Series	d__Bacteria;p__Bacillota;c__Bacilli;o__Lactobacillales;f__Streptococcaceae;g__Streptococcus;s__Streptococcus salivarius_D	99.96	0.36	0	2252108	1611.36	62	77183	340569	2	200
SAT752	Satellite	AGN036	Saliva	Streptococcus salivarius	Aerobic, Selective Strep Agar	Illumina NovaSeq X Plus Series	d__Bacteria;p__Bacillota;c__Bacilli;o__Lactobacillales;f__Streptococcaceae;g__Streptococcus;s__Streptococcus salivarius	99.4	0.22	0	2169394	697.33	12	294295	451539	2	200
SAT753	Satellite	AGN036	Saliva	Streptococcus salivarius	Aerobic, Selective Strep Agar	Illumina NovaSeq X Plus Series	d__Bacteria;p__Bacillota;c__Bacilli;o__Lactobacillales;f__Streptococcaceae;g__Streptococcus;s__Streptococcus salivarius	99.46	0.15	0	2135044	1189.21	24	348389	441099	3	300
SAT755	Satellite	AGN045	Saliva	Streptococcus salivarius	Aerobic, Selective Strep Agar	Illumina NovaSeq X Plus Series	d__Bacteria;p__Bacillota;c__Bacilli;o__Lactobacillales;f__Streptococcaceae;g__Streptococcus;s__Streptococcus salivarius	99.67	0.32	0	2347652	117.455	21	186484	385146	0	0
SAT757	Satellite	AGN045	Saliva	Streptococcus salivarius	Aerobic, Selective Strep Agar	Illumina NovaSeq X Plus Series	d__Bacteria;p__Bacillota;c__Bacilli;o__Lactobacillales;f__Streptococcaceae;g__Streptococcus;s__Streptococcus salivarius	99.45	0.32	0	2345722	702.157	20	173913	384274	1	100
SAT758	Satellite	AGN045	Saliva	Streptococcus salivarius	Aerobic, Selective Strep Agar	Illumina NovaSeq X Plus Series	d__Bacteria;p__Bacillota;c__Bacilli;o__Lactobacillales;f__Streptococcaceae;g__Streptococcus;s__Streptococcus salivarius	99.67	0.32	0	2345793	598.442	19	186517	360493	1	100
SAT774	Satellite	AGN022	Saliva	Streptococcus salivarius D	Aerobic, Selective Strep Agar	Illumina NovaSeq X Plus Series	d__Bacteria;p__Bacillota;c__Bacilli;o__Lactobacillales;f__Streptococcaceae;g__Streptococcus;s__Streptococcus salivarius_D	99.4	0.36	0	2187308	1035.06	27	118845	401645	3	300
SAT776	Satellite	AGN022	Saliva	Streptococcus salivarius	Aerobic, Selective Strep Agar	Illumina NovaSeq X Plus Series	d__Bacteria;p__Bacillota;c__Bacilli;o__Lactobacillales;f__Streptococcaceae;g__Streptococcus;s__Streptococcus salivarius	99.46	0.15	0	2179456	766.589	18	261676	634924	1	100
SAT793	Satellite	AGN008	Stool	Streptococcus salivarius	Aerobic, Selective Strep Agar	Illumina NovaSeq X Plus Series	d__Bacteria;p__Bacillota;c__Bacilli;o__Lactobacillales;f__Streptococcaceae;g__Streptococcus;s__Streptococcus salivarius	99.4	0.15	0	2137809	691.924	19	259990	403886	2	200
SAT796	Satellite	AGN008	Stool	Streptococcus salivarius	Aerobic, Selective Strep Agar	Illumina NovaSeq X Plus Series	d__Bacteria;p__Bacillota;c__Bacilli;o__Lactobacillales;f__Streptococcaceae;g__Streptococcus;s__Streptococcus salivarius	99.4	0.15	0	2168098	566.594	20	252414	478326	5	500
SAT797	Satellite	AGN008	Stool	Streptococcus salivarius	Aerobic, Selective Strep Agar	Illumina NovaSeq X Plus Series	d__Bacteria;p__Bacillota;c__Bacilli;o__Lactobacillales;f__Streptococcaceae;g__Streptococcus;s__Streptococcus salivarius	99.4	0.15	0	2167507	1045.93	25	181732	296330	4	400
SAT799	Satellite	AGN018	Stool	Streptococcus salivarius	Aerobic, Selective Strep Agar	Illumina NovaSeq X Plus Series	d__Bacteria;p__Bacillota;c__Bacilli;o__Lactobacillales;f__Streptococcaceae;g__Streptococcus;s__Streptococcus salivarius	99.31	0.15	0	2143418	1572.18	12	698467	743160	5	500
SAT800	Satellite	AGN018	Stool	Streptococcus salivarius	Aerobic, Selective Strep Agar	Illumina NovaSeq X Plus Series	d__Bacteria;p__Bacillota;c__Bacilli;o__Lactobacillales;f__Streptococcaceae;g__Streptococcus;s__Streptococcus salivarius	99.46	0.15	0	2094316	814.496	25	180077	415929	1	100
SAT801	Satellite	AGN018	Stool	Streptococcus salivarius	Aerobic, Selective Strep Agar	Illumina NovaSeq X Plus Series	d__Bacteria;p__Bacillota;c__Bacilli;o__Lactobacillales;f__Streptococcaceae;g__Streptococcus;s__Streptococcus salivarius	99.9	1.14	0	2232518	646.245	10	414403	958641	4	400
SAT808	Satellite	AGN022	Stool	Streptococcus salivarius	Aerobic, Selective Strep Agar	Illumina NovaSeq X Plus Series	d__Bacteria;p__Bacillota;c__Bacilli;o__Lactobacillales;f__Streptococcaceae;g__Streptococcus;s__Streptococcus salivarius	99.4	0.15	0	2145008	497.955	11	382552	892675	3	300
SAT810	Satellite	AGN022	Stool	Streptococcus salivarius	Aerobic, Selective Strep Agar	Illumina NovaSeq X Plus Series	d__Bacteria;p__Bacillota;c__Bacilli;o__Lactobacillales;f__Streptococcaceae;g__Streptococcus;s__Streptococcus salivarius	99.46	0.15	0	2183073	1567.25	16	294732	591683	1	100
SAT813	Satellite	AGN034	Stool	Streptococcus salivarius	Aerobic, Selective Strep Agar	Illumina NovaSeq X Plus Series	d__Bacteria;p__Bacillota;c__Bacilli;o__Lactobacillales;f__Streptococcaceae;g__Streptococcus;s__Streptococcus salivarius	99.84	0.97	0	2250890	1057.57	15	243829	741910	2	200
SAT820	Satellite	AGN002	Gastric aspirate	Streptococcus salivarius D	Aerobic, Selective Strep Agar	Illumina NovaSeq X Plus Series	d__Bacteria;p__Bacillota;c__Bacilli;o__Lactobacillales;f__Streptococcaceae;g__Streptococcus;s__Streptococcus salivarius_D	99.79	0.37	0	2379467	779.142	43	91507	278133	1	100
SAT823	Satellite	AGN002	Gastric aspirate	Streptococcus salivarius D	Aerobic, Selective Strep Agar	Illumina NovaSeq X Plus Series	d__Bacteria;p__Bacillota;c__Bacilli;o__Lactobacillales;f__Streptococcaceae;g__Streptococcus;s__Streptococcus salivarius_D	99.79	0.37	0	2383040	491.699	43	102368	277893	1	100
SAT825	Satellite	AGN002	Gastric aspirate	Streptococcus salivarius D	Aerobic, Selective Strep Agar	Illumina NovaSeq X Plus Series	d__Bacteria;p__Bacillota;c__Bacilli;o__Lactobacillales;f__Streptococcaceae;g__Streptococcus;s__Streptococcus salivarius_D	99.79	0.37	0	2409382	835.551	71	91507	278133	1	100
SAT843	Satellite	AGN010	Gastric aspirate	Streptococcus salivarius D	Aerobic, Selective Strep Agar	Illumina NovaSeq X Plus Series	d__Bacteria;p__Bacillota;c__Bacilli;o__Lactobacillales;f__Streptococcaceae;g__Streptococcus;s__Streptococcus salivarius_D	99.83	0.15	0	2149444	727.868	40	102912	272168	2	200
SAT846	Satellite	AGN010	Gastric aspirate	Streptococcus salivarius	Aerobic, Selective Strep Agar	Illumina NovaSeq X Plus Series	d__Bacteria;p__Bacillota;c__Bacilli;o__Lactobacillales;f__Streptococcaceae;g__Streptococcus;s__Streptococcus salivarius	99.84	1.14	0	2202081	906.115	11	315612	583099	1	100
SAT849	Satellite	AGN010	Gastric aspirate	Streptococcus salivarius	Aerobic, Selective Strep Agar	Illumina NovaSeq X Plus Series	d__Bacteria;p__Bacillota;c__Bacilli;o__Lactobacillales;f__Streptococcaceae;g__Streptococcus;s__Streptococcus salivarius	99.4	0.15	0	2139424	624.108	23	175700	403868	4	400
SAT850	Satellite	AGN010	Gastric aspirate	Streptococcus salivarius	Aerobic, Selective Strep Agar	Illumina NovaSeq X Plus Series	d__Bacteria;p__Bacillota;c__Bacilli;o__Lactobacillales;f__Streptococcaceae;g__Streptococcus;s__Streptococcus salivarius	99.94	0.36	0	2168778	1248.92	14	220166	956101	2	200
SAT863	Satellite	AGN032	Duodenum	Streptococcus salivarius	Aerobic, Selective Strep Agar	Illumina NovaSeq X Plus Series	d__Bacteria;p__Bacillota;c__Bacilli;o__Lactobacillales;f__Streptococcaceae;g__Streptococcus;s__Streptococcus salivarius	99.4	0.58	0	2184751	786.771	16	290165	399766	1	100
SAT868	Satellite	AGN032	Duodenum	Streptococcus salivarius	Aerobic, Selective Strep Agar	Illumina NovaSeq X Plus Series	d__Bacteria;p__Bacillota;c__Bacilli;o__Lactobacillales;f__Streptococcaceae;g__Streptococcus;s__Streptococcus salivarius	99.88	0.15	0	2188235	993.95	11	406085	1031234	1	100
SAT872	Satellite	AGN032	Duodenum	Streptococcus salivarius D	Aerobic, Selective Strep Agar	Illumina NovaSeq X Plus Series	d__Bacteria;p__Bacillota;c__Bacilli;o__Lactobacillales;f__Streptococcaceae;g__Streptococcus;s__Streptococcus salivarius_D	99.4	0.36	0	2186285	634.916	26	187343	405322	3	300
SAT877	Satellite	AGN039	Duodenum	Streptococcus salivarius	Aerobic, Selective Strep Agar	Illumina NovaSeq X Plus Series	d__Bacteria;p__Bacillota;c__Bacilli;o__Lactobacillales;f__Streptococcaceae;g__Streptococcus;s__Streptococcus salivarius	99.46	0.15	0	2134625	551.73	25	222150	304697	4	400
SAT878	Satellite	AGN039	Duodenum	Streptococcus salivarius	Aerobic, Selective Strep Agar	Illumina NovaSeq X Plus Series	d__Bacteria;p__Bacillota;c__Bacilli;o__Lactobacillales;f__Streptococcaceae;g__Streptococcus;s__Streptococcus salivarius	99.46	0.15	0	2133966	838.109	26	157975	304697	4	400
SAT879	Satellite	AGN039	Duodenum	Streptococcus salivarius	Aerobic, Selective Strep Agar	Illumina NovaSeq X Plus Series	d__Bacteria;p__Bacillota;c__Bacilli;o__Lactobacillales;f__Streptococcaceae;g__Streptococcus;s__Streptococcus salivarius	99.46	0.22	0	2313395	745.43	27	146169	346939	7	700
SAT887	Satellite	AGN032	Gastric aspirate	Streptococcus salivarius	Aerobic, Selective Strep Agar	Illumina NovaSeq X Plus Series	d__Bacteria;p__Bacillota;c__Bacilli;o__Lactobacillales;f__Streptococcaceae;g__Streptococcus;s__Streptococcus salivarius	99.4	0.58	0	2157587		20	147413	557873	2	200
SAT894	Satellite	AGN032	Gastric aspirate	Streptococcus parasanguinis K	Aerobic, Selective Strep Agar	Illumina NovaSeq X Plus Series	d__Bacteria;p__Bacillota;c__Bacilli;o__Lactobacillales;f__Streptococcaceae;g__Streptococcus;s__Streptococcus parasanguinis_K	100	0	0	2111048	1297.35	18	174137	487417	1	100
SAT895	Satellite	AGN032	Gastric aspirate	Streptococcus salivarius D	Aerobic, Selective Strep Agar	Illumina NovaSeq X Plus Series	d__Bacteria;p__Bacillota;c__Bacilli;o__Lactobacillales;f__Streptococcaceae;g__Streptococcus;s__Streptococcus salivarius_D	99.4	0.36	0	2186769	1063.59	23	187343	530800	4	400
SAT901	Satellite	AGN032	Gastric aspirate	Streptococcus salivarius D	Aerobic, Selective Strep Agar	Illumina NovaSeq X Plus Series	d__Bacteria;p__Bacillota;c__Bacilli;o__Lactobacillales;f__Streptococcaceae;g__Streptococcus;s__Streptococcus salivarius_D	99.84	0.15	0	2150223	1165.87	52	77336	211374	0	0
SAT905	Satellite	AGN010	Stool	Streptococcus salivarius D	Aerobic, Selective Strep Agar	Illumina NovaSeq X Plus Series	d__Bacteria;p__Bacillota;c__Bacilli;o__Lactobacillales;f__Streptococcaceae;g__Streptococcus;s__Streptococcus salivarius_D	99.4	0.15	0	2123807	843.554	24	134941	403868	4	400
SAT907	Satellite	AGN010	Stool	Streptococcus salivarius D	Aerobic, Selective Strep Agar	Illumina NovaSeq X Plus Series	d__Bacteria;p__Bacillota;c__Bacilli;o__Lactobacillales;f__Streptococcaceae;g__Streptococcus;s__Streptococcus salivarius_D	99.83	0.15	0	2149370	518.177	40	101614	271617	2	200
SAT908	Satellite	AGN010	Stool	Streptococcus salivarius	Aerobic, Selective Strep Agar	Illumina NovaSeq X Plus Series	d__Bacteria;p__Bacillota;c__Bacilli;o__Lactobacillales;f__Streptococcaceae;g__Streptococcus;s__Streptococcus salivarius	99.4	0.15	0	2146759	397.829	22	187342	530800	4	400
SAT933	Satellite	AGN036	Stool	Streptococcus salivarius	Aerobic, Selective Strep Agar	Illumina NovaSeq X Plus Series	d__Bacteria;p__Bacillota;c__Bacilli;o__Lactobacillales;f__Streptococcaceae;g__Streptococcus;s__Streptococcus salivarius	99.4	0.22	0	2156678	727.203	11	389050	745778	1	100
SAT935	Satellite	AGN037	Stool	Streptococcus salivarius	Aerobic, Selective Strep Agar	Illumina NovaSeq X Plus Series	d__Bacteria;p__Bacillota;c__Bacilli;o__Lactobacillales;f__Streptococcaceae;g__Streptococcus;s__Streptococcus salivarius	99.68	0.19	0	2340879	418.754	14	402725	518156	3	300
SAT940	Satellite	AGN045	Stool	Streptococcus salivarius	Aerobic, Selective Strep Agar	Illumina NovaSeq X Plus Series	d__Bacteria;p__Bacillota;c__Bacilli;o__Lactobacillales;f__Streptococcaceae;g__Streptococcus;s__Streptococcus salivarius	99.67	0.32	0	2347082	533.298	22	180888	360493	1	100
SAT941	Satellite	AGN045	Stool	Streptococcus salivarius	Aerobic, Selective Strep Agar	Illumina NovaSeq X Plus Series	d__Bacteria;p__Bacillota;c__Bacilli;o__Lactobacillales;f__Streptococcaceae;g__Streptococcus;s__Streptococcus salivarius	99.67	0.32	0	2348260	671.416	23	161125	360493	0	0
SAT944	Satellite	AGN045	Stool	Streptococcus salivarius	Aerobic, Selective Strep Agar	Illumina NovaSeq X Plus Series	d__Bacteria;p__Bacillota;c__Bacilli;o__Lactobacillales;f__Streptococcaceae;g__Streptococcus;s__Streptococcus salivarius	99.67	0.32	0	2346675	706.788	22	161180	360493	1	100
